# Dosage sensitivity of the loop extrusion rate confers tunability to genome folding while creating vulnerability to genetic disruption

**DOI:** 10.1101/2025.08.14.667581

**Authors:** Rini Shah, Maxime M. C. Tortora, Nessim Louafi, Hadi Rahmaninejad, Karissa L. Hansen, Erika C. Anderson, David Wen, Luca Giorgetti, Geoffrey Fudenberg, Elphège P. Nora

**Affiliations:** Cardiovascular Research Institute, University of California; San Francisco, San Francisco, USA; Department of Quantitative and Computational Biology, University of Southern California, Los Angeles, CA, USA; Friedrich Miescher Institute for Biomedical Research, Basel, Switzerland; Developmental and Stem Cell Biology Graduate Program, University of California, San Francisco, CA, USA; Department of Biochemistry and Biophysics, University of California, San Francisco, San Francisco, CA, USA; Chan-Zuckerberg Biohub San Francisco, CA, USA

## Abstract

Genome folding is not static, but emerges from dynamic processes that control transcription, replication, recombination, and repair. DNA loop extrusion by cohesin is central to genome organization, yet it remains unclear how cells can tune extrusion kinetics to achieve precise and functional chromosome folding patterns. Here we discover extrusion rate acts as a tunable biophysical parameter in cells, quantitatively dialed by the respective dosage of the cohesin cofactors NIPBL and PDS5. Modulation of extrusion rate can offset changes in cohesin lifetime to buffer steady-state chromosome structure and transcriptional states, even in the face of abnormal extrusion dynamics. These findings provide a long-sought mechanistic basis for the genetic interactions between cohesin cofactors and the molecular origin of haploinsufficiency in cohesinopathies, such as Cornelia de Lange syndrome.
