## Supplementary material for "Dosage sensitivity of the loop extrusion rate confers tunability to genome folding while creating vulnerability to genetic disruption": Supp_Table_1_Cell-Lines-Vectors-sgRNAs_v1.xlsx

### Sheet: cell_lines
Final knock-in mouse embryonic stem cells used in this study
Short name in the manuscript	Genotype	Nora_lab_cell_line_ID#(clone1)	knock-in vector1	sgRNA 1	knock-in vector2	sgRNA 2	knock-in vector3	sgRNA 3	Parental_cell_line	Source	Comment
Untagged	Wild-type parental	E14								Hooper et al. 1987
RAD21-Halotag	RAD21-Halotag	EN130.1	pEN313	EN1082					E14	Nora et al. 2020 Nature Communications DOI: 10.1038/s41467-020-19283-x	FRT flanked selection cassettes removed by transient transfection of pCAGGS-FlpO and subcloning
NIPBL-FKBP	BlastR-2A-2xHA-FKBP12-NIPBL	EA18.1	pEA038	EN1953					E14	Hansen et al. biorxiv 2024 DOI: 10.1101/2024.10.04.615095
NIPBL-FKBP, RAD21-Halotag	BlastR-2A-2xHA-FKBP12-NIPBL, RAD21-Halotag	EN341.2	pEN313	EN1082					EA18.1	This study	FRT flanked selection cassettes removed by transient transfection of pCAGGS-FlpO and subcloning
RAD21-FKBP-Halotag	RAD21-FKBP12-Halotag	EN386.1	pEN862	EN1082					E14	This study	FRT flanked selection cassettes removed by transient transfection of pCAGGS-FlpO and subcloning
RAD21-AID	RAD21-AID-eGFP, Tir1-2A-PuroR(Tigre)	EN272.2	pEN527	EN1082	pEN396	EN1201			E14	Liu et al. 2021 Nature Genetics DOI: 10.1038/s41588-020-00744-4
WAPL-AID	WAPL-AID-eGFP, Tir1-2A-PuroR(Tigre)	CMW184							E14	Liu et al. 2021 Nature Genetics DOI: 10.1038/s41588-020-00744-4
WAPL-AID, RAD21-Halotag	WAPL-AID-eGFP, Tir1-2A-PuroR(Tigre), RAD21-Halotag	EN364.1	pEN313	EN1082					CMW184	This study	FRT flanked selection cassettes removed by transient transfection of pCAGGS-FlpO and subcloning
WAPL-AID, RAD21-Halotag, NIPBL-FKBP	WAPL-AID-eGFP, Tir1-2A-PuroR(Tigre), RAD21-Halotag, HygroR-2A-2xHA-FKBP12-NIPBL	EN382.1	pEA044	EN1953					EN364.1	This study
WAPL-AID, RAD21-FKBP-Halotag	WAPL-AID-eGFP, Tir1-2A-PuroR(Tigre), RAD21-FKBP12-Halotag	EN388.4	pEN862	EN1082					CMW184	This study
PDS5A-AID	BlastR-2A-eGFP-AID-PDS5A,Tir1-2A-PuroR(Tigre)	EN282.1	pEN396	EN1201	pKS049	EN2309			E14	This study
PDS5B-AID	BlastR-2A-eGFP-AID-PDS5B,Tir1-2A-PuroR(Tigre)	EN296.6	pEN750	EN2315	pEN396	EN1201			E14	This study
PDS5AB-AID	eGFP-AID[71-114]-Pds5a,blast-2A-eGFP-AID[71-114]-Pds5b,Tir1-FRT-puroR-FRT(Tigre)	EN293.1	pEN710	EN2309	pEN395	EN1201	pEN750	EN2315	E14	This study
PDS5AB-AID, RAD21-Halotag	eGFP-AID[71-114]-Pds5a,blast-2A-eGFP-AID[71-114]-Pds5b,Tir1(Tigre), RAD21-Halotag	EN307.4.1	pEN313	EN1082					E14	This study	FRT flanked selection cassettes removed by transient transfection of pCAGGS-FlpO and subcloning
PDS5AB-AID, RAD21-Halotag, NIPBL-FKBP	eGFP-AID[71-114]-Pds5a,blast-2A-eGFP-AID[71-114]-Pds5b,Tir1(Tigre), HygroR-2A-2xHA-FKBP12-NIPBL	EN331.2	pEA044	EN1953					EN307.4.1	This study
PDS5AB-AID, RAD21-FKBP-Halotag	eGFP-AID[71-114]-Pds5a,blast-2A-eGFP-AID[71-114]-Pds5b,Tir1(Tigre), RAD21-FKBP12-Halotag	EN387.4	pEN862	EN1082					EN293.1	This study	FRT flanked selection cassettes removed by transient transfection of pCAGGS-FlpO and subcloning
Tir1	Tir1-2A-PuroR(Tigre)	EN148.10	pEN396	EN1201					E14	Nora et al. 2017 Cell DOI: 10.1016/j.cell.2017.05.004
NIPBL-FKBP-eGFP	BlastR-T2A-eGFP-2xHA-FKBP12-NIPBL	EA40.6	pEA083	EN1953					E14	This study
NIPBL-FKBP-eGFP, RAD21-Halotag	BlastR-T2A-eGFP-2xHA-FKBP12-NIPBL, RAD21-Halotag	RS11.2	pEN313	EN1082					EA40.6	This study	FRT flanked selection cassettes removed by transient transfection of pCAGGS-FlpO and subcloning

### Sheet: plasmids
Plasmid details
Nora lab plasmid ID	Description	Source	Addgene #	Notes
pEN313	Rad21-Halo-Frt-PGK-EM7-NeoR-bpA-Frt targeting	Nora et al. 2020 Nature Communications DOI: 10.1038/s41467-020-19283-x	Addgene #156431	targeting vector
pEN395	pCAGGS-Tir1-V5-BpA-Frt-PGK-EM7-PuroR-bpA-Frt TIGRE targeting	Nora et al. 2020 Nature Communications DOI: 10.1038/s41467-020-19283-x	Addgene #92141	targeting vector
pEN396	pCAGGS-Tir1-V5-2A-PuroR TIGRE targeting	Nora et al. 2020 Nature Communications DOI: 10.1038/s41467-020-19283-x	Addgene #92142	targeting vector
pEN527	Rad21-AID[71-114]-eGFP-FRT-Blast-FRT targeting	This study		targeting vector
pEN710	eGFP-AID[71-114]-Pds5a targeting	This study		targeting vector
pKS049	pKS049 - Pds5a-Blast-eGFP-AID[71-114]-Nterm targeting	This study
pEN750	Pds5b-Blast-eGFP-AID[71-114]-Nterm targeting	This study		targeting vector
pEN862	Rad21- FKBP12-Halo-Frt-PGK-EM7-NeoR-bpA-Frt targeting	This study		targeting vector
pEA038	NIPBL-Nterm_Blast-T2A-2xHA-FKBP12_targeting-construct	Hansen et al. biorxiv 2024 DOI: 10.1101/2024.10.04.615095	Addgene #224547	targeting vector
pEA044	Nipbl-Hygro-T2A-2xHA-FKBP12 targeting	This study		targeting vector
pCAGGs-Flpo-IRES-puro	pCAGGs-Flpo-IRES-puro	Francis Stewart lab (TU Dresden)		used by transient transfection remove FRT flanked selection cassettes
pEN620	pCAGGS-3XFLAG-mRuby2-Nipbl-bpA	This study		used by transient transfection for NIPBL overexpression (note: inefficient, likely due to large plasmid size)

### Sheet: sgRNAs
sgRNA sequences
sgRNA	Target	Sequence	Comments
EN1201	Tigre_acceptor_locus	ACTGCCATAACACCTAACTT	pX330-cloned version: Addgene #92144
EN1082	RAD21_STOP	CCACGGTTCCATATTATCTG	pX330-cloned version: Addgene #156450
EN1953	NIPBL_ATG	CCAGAACTTCAGGATGAATG
EN2309	PDS5A_ATG	GCTGCGTGAAGTCCATCCTG
EN2315	PDS5B_ATG	TCATGGCTCATTCAAAGACA
