## Supplementary material for "Dosage sensitivity of the loop extrusion rate confers tunability to genome folding while creating vulnerability to genetic disruption": Supp_Table_2_HiC_mapping_statistics.xlsx

### Sheet: Sheet1
Library name	Title	Organism	Cell line	Cell type	Genotype	Treatment	Total_reads	Usable_paired_reads
RSHIC1	Hi-C, untagged cells, untreated, rep1	Mus musculus	E14	Mouse Embryonic Stem Cells	WT	none	198082480	124418057
RSHIC2	Hi-C, untagged cells, untreated, rep2	Mus musculus	E14	Mouse Embryonic Stem Cells	WT	none	208078715	130451857
RSHIC3	Hi-C, PDS5A-AID cells, untreated, rep1	Mus musculus	EN282.1	Mouse Embryonic Stem Cells	PDS5A-AID, Tir1	none	606233339	243945042
RSHIC4	Hi-C, PDS5A-AID cells, auxin-6h, rep1	Mus musculus	EN282.1	Mouse Embryonic Stem Cells	PDS5A-AID, Tir1	auxin_6h	572493392	236488040
RSHIC5	Hi-C, PDS5AB-AID cells, untreated, rep1	Mus musculus	EN293.1	Mouse Embryonic Stem Cells	PDS5A-AID, PDS5B-AID, Tir1	none	176219412	108201224
RSHIC6	Hi-C, PDS5AB-AID cells, auxin-6h, rep1	Mus musculus	EN293.1	Mouse Embryonic Stem Cells	PDS5A-AID, PDS5B-AID, Tir1	auxin_6h	170720882	102472014
RSHIC13	Hi-C, NIPBL-FKBP cells, untreated, rep1	Mus musculus	EA18.1	Mouse Embryonic Stem Cells	NIPBL-FKBP	none	199065904	101333638
RSHIC14	Hi-C, NIPBL-FKBP cells, dTAG-6h, rep1	Mus musculus	EA18.1	Mouse Embryonic Stem Cells	NIPBL-FKBP	dTAG_6h	177931936	95537157
RSHIC15	Hi-C, RAD21-AID cells, untreated, rep1	Mus musculus	EN272.2	Mouse Embryonic Stem Cells	RAD21-AID, Tir1	none	215738478	108903900
RSHIC16	Hi-C, RAD21-AID cells, auxin-3h30, rep1	Mus musculus	EN272.2	Mouse Embryonic Stem Cells	RAD21-AID, Tir1	auxin_3h30	212596897	104708729
RSHIC17	Hi-C, PDS5AB-AID cells, untreated, rep2	Mus musculus	EN293.1	Mouse Embryonic Stem Cells	PDS5A-AID, PDS5B-AID, Tir1	none	233983840	115110045
RSHIC18	Hi-C, PDS5AB-AID cells, auxin-6h, rep2	Mus musculus	EN293.1	Mouse Embryonic Stem Cells	PDS5A-AID, PDS5B-AID, Tir1	auxin_6h	173745332	94534127
RSHIC19	Hi-C, PDS5B-AID cells, untreated, rep1	Mus musculus	EN296.6	Mouse Embryonic Stem Cells	PDS5B-AID, Tir1	none	701949378	329233665
RSHIC20	Hi-C, PDS5B-AID cells, auxin-6h, rep1	Mus musculus	EN296.6	Mouse Embryonic Stem Cells	PDS5B-AID, Tir1	auxin_6h	638296782	312533901
RSHIC21	Hi-C, NIPBL-FKBP cells, untreated, rep2	Mus musculus	EA18.1	Mouse Embryonic Stem Cells	NIPBL-FKBP	none	182966100	94266893
RSHIC23	Hi-C, NIPBL-FKBP cells, dTAG-6h, rep2	Mus musculus	EA18.1	Mouse Embryonic Stem Cells	NIPBL-FKBP	dTAG_6h	124156779	70721663
RSHIC25	Hi-C, RAD21-AID cells, untreated, rep2	Mus musculus	EN272.2	Mouse Embryonic Stem Cells	RAD21-AID, Tir1	none	133177178	68637345
RSHIC26	Hi-C, RAD21-AID cells, auxin-3h30, rep2	Mus musculus	EN272.2	Mouse Embryonic Stem Cells	RAD21-AID, Tir1	auxin_3h30	149095787	84140711
RSHIC27	Hi-C, WAPL-AID cells, auxin-6h, rep1	Mus musculus	CMW184	Mouse Embryonic Stem Cells	WAPL-AID, Tir1	auxin_6h	187745447	111966318
RSHIC28	Hi-C, PDS5AB-AID_NIPBL-FKBP cells, auxin-6h_dTAG-6h, rep1	Mus musculus	EN331.2	Mouse Embryonic Stem Cells	PDS5A-AID, PDS5B-AID, Tir1, NIPBL-FKBP, RAD21-Halotag	dTAG_6h, auxin_6h	196400915	116792851
RSHIC29	Hi-C, WAPL-AID_NIPBL-FKBP cells, auxin-6h_dTAG-6h, rep1	Mus musculus	EN382.1	Mouse Embryonic Stem Cells	WAPL-AID, Tir1, NIPBL-FKBP, RAD21-Halotag	dTAG_6h, auxin_6h	164928340	98959513
RSHIC30	Hi-C, PDS5AB-AID_NIPBL-FKBP cells, auxin-6h_dTAG-6h, rep2	Mus musculus	EN331.2	Mouse Embryonic Stem Cells	PDS5A-AID, PDS5B-AID, Tir1, NIPBL-FKBP, RAD21-Halotag	dTAG_6h, auxin_6h	205980531	123209703
RSHIC31	Hi-C, WAPL-AID_NIPBL-FKBP cells, auxin-6h_dTAG-6h, rep2	Mus musculus	EN382.1	Mouse Embryonic Stem Cells	WAPL-AID, Tir1, NIPBL-FKBP, RAD21-Halotag	dTAG_6h, auxin_6h	197712550	121791438
RSHIC32	Hi-C, WAPL-AID cells, auxin-6h, rep2	Mus musculus	CMW184	Mouse Embryonic Stem Cells	WAPL-AID, Tir1	auxin_3h30	235960518	134315490
RSHIC33	Hi-C, NIPBL-FKBP cells, dTAG-24h, rep1	Mus musculus	EA18.1	Mouse Embryonic Stem Cells	NIPBL-FKBP	dTAG_24h	245551345	136325538
RSHIC34	Hi-C, NIPBL-FKBP cells, dTAG-24h, rep2	Mus musculus	EA18.1	Mouse Embryonic Stem Cells	NIPBL-FKBP	dTAG_24h	251252831	144055960
RSHIC37	Hi-C, PDS5AB-AID cells, RAD21-FKBP_auxin_dTAG-10nM-6h, rep1	Mus musculus	EN387.4	Mouse Embryonic Stem Cells	PDS5A-AID, PDS5B-AID, Tir1, RAD21-FKBP-Halotag	dTAG_10nM_6h, auxin_6h	203118962	115088527
RSHIC38	Hi-C, PDS5AB-AID cells, RAD21-FKBP_auxin_dTAG-25nM-6h , rep1	Mus musculus	EN387.4	Mouse Embryonic Stem Cells	PDS5A-AID, PDS5B-AID, Tir1, RAD21-FKBP-Halotag	dTAG_25nM_6h, auxin_6h	227221196	123111282
RSHIC39	Hi-C, WAPL-AID cells, RAD21-FKBP_auxin_dTAG-8nM-6h, rep1	Mus musculus	EN388.4	Mouse Embryonic Stem Cells	WAPL-AID, Tir1, RAD21-FKBP-Halotag	dTAG_8nM_6h, auxin_6h	199504539	106312110
RSHIC40	Hi-C, WAPL-AID cells, RAD21-FKBP_auxin_dTAG-25nM-6h, rep1	Mus musculus	EN388.4	Mouse Embryonic Stem Cells	WAPL-AID, Tir1, RAD21-FKBP-Halotag	dTAG_25nM_6h, auxin_6h	204039229	110962129
RSHIC41	Hi-C, RAD21-FKBP cells, dTAG-20nM-6h, rep1	Mus musculus	EN386.1	Mouse Embryonic Stem Cells	RAD21-FKBP-Halotag	dTAG_20nM_6h	298945562	161035773
RSHIC42	Hi-C, RAD21-FKBP cells, dTAG-45nM-6h, rep1	Mus musculus	EN386.1	Mouse Embryonic Stem Cells	RAD21-FKBP-Halotag	dTAG_45nM_6h	260565430	141510242
RSHIC43	Hi-C, RAD21-Halo cells, untreated, rep1	Mus musculus	EN130.1	Mouse Embryonic Stem Cells	RAD21-Halotag	none	258788885	114364582
